# Comparative analysis of novel *Pseudobdellovibrionaceae* genera and species yields insights into the genomics and evolution of bacterial predation mode

**DOI:** 10.1101/2025.02.19.638989

**Authors:** Rebecca L. Maher, Janna Wülbern, Johannes Zimmermann, Emily Yeh, Liesl Benda, Urska Repnik, Janina Fuß, Sven Künzel, Hinrich Schulenburg, Brendan J.M. Bohannan, Karen L. Adair, Julia Johnke

**Affiliations:** Friday Harbor Laboratories, University of Washington, Friday Harbor, Washington, USA; Institute of Ecology and Evolution, Department of Biology, University of Oregon, Eugene, Oregon, USA; Evolutionary Ecology and Genetics, Zoological Institute, Kiel University, Kiel, Germany; Cluster of Excellence Balance of the Microverse, Friedrich Schiller University, Jena, Germany; Central Microscopy, Department of Biology, Kiel University, Kiel, Germany; Institute of Clinical Molecular Biology (IKMB), Kiel University, Kiel, Germany; Max Planck Institute for Evolutionary Biology, Plön, Germany; Antibiotic Resistance Group, Max Planck Institute for Evolutionary Biology, Plön, Germany

## Abstract

Bacteria of the family *Pseudobdellovibrionaceae* belong to a group of bacteria that kill and feed on other bacteria. The diversity of predation strategies, habitats, and genome characteristics of these bacteria are largely unexplored, despite their ecological and evolutionary importance in microbial communities. Therefore, we characterized new *Pseudobdellovibrionaceae* strains isolated from the direct environments of three animal hosts: the zebrafish (*Danio rerio*), the threespine stickleback fish (*Gasterosteus aculeatus*), and the nematode *Caenorhabditis elegans*. We used transmission electron microscopy (TEM) and genomic analyses to characterize the morphology and predation modes of our isolates. While most of our isolates exhibited periplasmic (i.e. endoparasitic) predation, one isolate clearly exhibited epibiotic (i.e. exoparasitic) predation and represents only the third confirmed epibiotic strain within its clade. Of our isolates, six are members of five new species in the genus *Bdellovibrio* and two strains likely represent new genera within the family *Pseudobdellovibrionaceae*. From metabarcoding data, we found indications that *Pseudobdellovibrionaceae* are widespread among our three animal hosts. Genomic analyses showed that epibiotic predators lack genes involved in host independence (i.e. prey-independent feeding) and peptidoglycan modification. However, genes unique to epibiotic predators may underlie this predation mode, particularly those involved in cell wall remodeling and recycling. With robust phylogenomic analyses, we show that our novel isolates cluster with previously described *Pseudobdellovibrionaceae* isolates according to predation mode. Further, by placing *Pseudobdellovibrionaceae* predators within a wider evolutionary history including other predatory and non-predatory bacteria, we postulate periplasmic predation as the ancestral mode, with more derived epibiotic predators exhibiting genome streamlining.
