## Supplementary Table S2 for "Comparative analysis of novel *Pseudobdellovibrionaceae* genera and species yields insights into the genomics and evolution of bacterial predation mode"

Table S2. Average Nucleotide Identity (a) and Average Amino Acid Identity (b) between strains. Pairwise ANI was calculated with fastANI v1.34 and pairwise AAI was calculated with CompareM v0.1.2.
a) ANI	Bdellovibrio_bacteriovorus_Tiberius	Bdellovibrio_exovorus_JSS	Bdellovibrio_sp_qaytius	Bdellovibrio_sp_NC01	Bdellovibrio_sp_ZAP7	Bdellovibrio_bacteriovorus_HD100	Bdellovibrio_sp_KM01	Bdellovibrio_sp_LBG001	Bdellovibrio_bacteriovorus_W	Bdellovibrio_bacteriovorus_SSB218315	Bdellovibrio_bacteriovorus_strain_109J	Bdellovibrio_bacteriovorus_kdesi	Bdellovibrio_sp_SBM16	Bdellovibrio_sp_MYbb10	Bdellovibrio_sp_MYbb11	Bdellovibrio_sp_MYbb1	Bdellovibrio_sp_MYbb2	Bdellovibrio_sp_MYbb4	Bdellovibrio_sp_MYbb5	Bdellovibrio_sp_MYbb7	Bdellovibrio_sp_ZFWA1
Bdellovibrio_bacteriovorus_Tiberius	100	76.89801	70	78.732681	78.702843	90.348129	78.906075	78.985886	77.887436	90.38649	90.407135	82.62896	76.990036	78.676788	90.374863	82.764175	98.388748	78.339523	93.981453	78.705322	78.244278
Bdellovibrio_exovorus_JSS	76.89801	100	77.419327	77.311325	77.416153	77.181267	77.997108	77.581955	77.638718	70	76.942299	77.035858	77.78421	77.577194	77.079315	70	76.845291	77.518967	77.12294	77.396828	70
Bdellovibrio_sp_qaytius	70	77.419327	100	76.971634	77.421371	70	77.038422	77.076164	70	70	70	70	80.097366	77.197479	70	70	70	77.429626	70	77.052307	70
Bdellovibrio_sp_NC01	78.732681	77.311325	76.971634	100	79.995819	78.686012	80.089066	79.352814	78.068039	78.554138	78.639435	78.527222	77.1203	79.875549	78.672577	78.716461	78.70755	78.712738	78.776154	79.908569	77.953369
Bdellovibrio_sp_ZAP7	78.702843	77.416153	77.421371	79.995819	100	78.774612	91.831909	78.975281	78.310562	78.628326	78.658813	78.536995	77.553711	82.880081	78.719681	78.665367	78.550934	78.417145	78.808914	82.810333	78.056885
Bdellovibrio_bacteriovorus_HD100	90.348129	77.181267	70	78.686012	78.774612	100	78.803421	78.881973	77.956314	90.915863	98.918076	82.70433	70	78.693146	98.499481	82.791428	90.617172	78.385391	91.085449	78.726379	77.820389
Bdellovibrio_sp_KM01	78.906075	77.997108	77.038422	80.089066	91.831909	78.803421	100	79.014145	78.075249	78.644493	78.53183	78.544006	77.178574	82.795372	78.755737	78.696671	78.670731	78.419205	78.909286	82.839699	78.189941
Bdellovibrio_sp_LBG001	78.985886	77.581955	77.076164	79.352814	78.975281	78.881973	79.014145	100	78.292313	78.799744	78.79422	78.710388	77.217499	79.006577	78.826485	78.772263	78.874527	78.767448	79.058578	78.928223	77.624199
Bdellovibrio_bacteriovorus_W	77.887436	77.638718	70	78.068039	78.310562	77.956314	78.075249	78.292313	100	78.076813	77.956161	78.012337	70	78.017563	78.032692	78.083939	77.825424	77.833092	78.05043	78.21843	77.801453
Bdellovibrio_bacteriovorus_SSB218315	90.38649	70	70	78.554138	78.628326	90.915863	78.644493	78.799744	78.076813	100	90.863892	82.697067	70	78.658722	90.772202	82.708328	90.46624	78.318169	90.985527	78.533585	77.580414
Bdellovibrio_bacteriovorus_strain_109J	90.407135	76.942299	70	78.639435	78.658813	98.918076	78.53183	78.79422	77.956161	90.863892	100	82.704086	70	78.644775	98.460297	82.676697	90.65303	78.222397	91.111206	78.71183	77.769882
Bdellovibrio_bacteriovorus_kdesi	82.62896	77.035858	70	78.527222	78.536995	82.70433	78.544006	78.710388	78.012337	82.697067	82.704086	100	70	78.720314	82.755798	87.618599	82.673752	78.501495	82.66246	78.632034	77.301819
Bdellovibrio_sp_SBM16	76.990036	77.78421	80.097366	77.1203	77.553711	70	77.178574	77.217499	70	70	70	70	100	76.975723	70	70	70	77.318993	76.68119	76.975418	70
Bdellovibrio_sp_MYbb10	78.676788	77.577194	77.197479	79.875549	82.880081	78.693146	82.795372	79.006577	78.017563	78.658722	78.644775	78.720314	76.975723	100	78.650925	78.815117	78.63118	78.434723	78.996696	99.353912	77.981552
Bdellovibrio_sp_MYbb11	90.374863	77.079315	70	78.672577	78.719681	98.499481	78.755737	78.826485	78.032692	90.772202	98.460297	82.755798	70	78.650925	100	82.801651	90.674797	78.189499	90.998093	78.77935	77.837997
Bdellovibrio_sp_MYbb1	82.764175	70	70	78.716461	78.665367	82.791428	78.696671	78.772263	78.083939	82.708328	82.676697	87.618599	70	78.815117	82.801651	100	82.682091	78.538826	82.831329	78.690163	78.181168
Bdellovibrio_sp_MYbb2	98.388748	76.845291	70	78.70755	78.550934	90.617172	78.670731	78.874527	77.825424	90.46624	90.65303	82.673752	70	78.63118	90.674797	82.682091	100	78.276978	93.917809	78.58416	77.429527
Bdellovibrio_sp_MYbb4	78.339523	77.518967	77.429626	78.712738	78.417145	78.385391	78.419205	78.767448	77.833092	78.318169	78.222397	78.501495	77.318993	78.434723	78.189499	78.538826	78.276978	100	78.263275	78.419548	77.923859
Bdellovibrio_sp_MYbb5	93.981453	77.12294	70	78.776154	78.808914	91.085449	78.909286	79.058578	78.05043	90.985527	91.111206	82.66246	76.68119	78.996696	90.998093	82.831329	93.917809	78.263275	100	78.744766	77.847061
Bdellovibrio_sp_MYbb7	78.705322	77.396828	77.052307	79.908569	82.810333	78.726379	82.839699	78.928223	78.21843	78.533585	78.71183	78.632034	76.975418	99.353912	78.77935	78.690163	78.58416	78.419548	78.744766	100	78.313232
Bdellovibrio_sp_ZFWA1	78.244278	70	70	77.953369	78.056885	77.820389	78.189941	77.624199	77.801453	77.580414	77.769882	77.301819	70	77.981552	77.837997	78.181168	77.429527	77.923859	77.847061	78.313232	100
b) AAI	Bdellovibrio_bacteriovorus_Tiberius	Bdellovibrio_exovorus_JSS	Bdellovibrio_sp_qaytius	Bdellovibrio_sp_NC01	Bdellovibrio_sp_ZAP7	Bdellovibrio_bacteriovorus_HD100	Bdellovibrio_sp_KM01	Bdellovibrio_sp_LBG001	Bdellovibrio_bacteriovorus_W	Bdellovibrio_bacteriovorus_SSB218315	Bdellovibrio_bacteriovorus_strain_109J	Bdellovibrio_bacteriovorus_kdesi	Bdellovibrio_sp_SBM16	Bdellovibrio_sp_MYbb1	Bdellovibrio_sp_MYbb10	Bdellovibrio_sp_MYbb11	Bdellovibrio_sp_MYbb2	Bdellovibrio_sp_MYbb4	Bdellovibrio_sp_MYbb5	Bdellovibrio_sp_MYbb7	Bdellovibrio_sp_ZFWA1
Bdellovibrio_bacteriovorus_Tiberius	100	57.48	56.35	71.01	69.86	94.05	69.9	73.33	68.78	94.55	94.1	82.13	56.89	82.32	69.75	94.02	98.73	72.94	96.51	69.82	62.26
Bdellovibrio_exovorus_JSS	57.48	100	61.6	57.65	57.45	57.71	57.44	57.75	57.71	57.6	57.73	57.71	61.91	57.63	57.35	57.68	57.52	57.39	57.38	57.28	57.33
Bdellovibrio_sp_qaytius	56.35	61.6	100	56.66	56.22	56.5	56.4	56.58	56.4	56.54	56.52	56.61	79.59	56.59	56.31	56.43	56.35	56.71	56.45	56.29	56.62
Bdellovibrio_sp_NC01	71.01	57.65	56.66	100	71.61	71.18	71.71	70.92	67.15	71.13	71.22	71.81	57.03	71.73	71.54	71.1	70.95	70.77	70.97	71.51	62.37
Bdellovibrio_sp_ZAP7	69.86	57.45	56.22	71.61	100	70.12	95.76	69.48	66.82	70.04	70.17	70.46	56.99	70.37	82.73	70.1	69.92	69.73	69.93	82.74	61.47
Bdellovibrio_bacteriovorus_HD100	94.05	57.71	56.5	71.18	70.12	100	70.11	73.42	68.73	94.67	99.19	82.31	57.12	82.52	70.17	98.91	94.23	73.33	94.56	70.14	62.17
Bdellovibrio_sp_KM01	69.9	57.44	56.4	71.71	95.76	70.11	100	69.54	66.81	70.11	70.19	70.53	57.02	70.48	82.79	70.11	69.92	69.77	69.93	82.76	61.48
Bdellovibrio_sp_LBG001	73.33	57.75	56.58	70.92	69.48	73.42	69.54	100	68.94	73.38	73.43	73.65	56.92	73.7	69.48	73.41	73.33	73.43	73.47	69.49	62.62
Bdellovibrio_bacteriovorus_W	68.78	57.71	56.4	67.15	66.82	68.73	66.81	68.94	100	68.86	68.78	69.1	56.81	69.08	66.7	68.7	68.73	68.76	68.63	66.7	61.59
Bdellovibrio_bacteriovorus_SSB218315	94.55	57.6	56.54	71.13	70.04	94.67	70.11	73.38	68.86	100	94.59	82.58	57.17	82.6	69.97	94.53	94.6	73.24	94.92	69.95	62.11
Bdellovibrio_bacteriovorus_strain_109J	94.1	57.73	56.52	71.22	70.17	99.19	70.19	73.43	68.78	94.59	100	82.39	57.09	82.58	70.16	98.93	94.13	73.33	94.53	70.06	62.21
Bdellovibrio_bacteriovorus_kdesi	82.13	57.71	56.61	71.81	70.46	82.31	70.53	73.65	69.1	82.58	82.39	100	56.91	93.03	70.42	82.31	82.13	73.48	82.32	70.48	62.53
Bdellovibrio_sp_SBM16	56.89	61.91	79.59	57.03	56.99	57.12	57.02	56.92	56.81	57.17	57.09	56.91	100	57.07	57.05	57.17	56.91	57.07	56.95	56.92	56.91
Bdellovibrio_sp_MYbb1	82.32	57.63	56.59	71.73	70.37	82.52	70.48	73.7	69.08	82.6	82.58	93.03	57.07	100	70.24	82.53	82.21	73.26	82.34	70.23	62.39
Bdellovibrio_sp_MYbb10	69.75	57.35	56.31	71.54	82.73	70.17	82.79	69.48	66.7	69.97	70.16	70.42	57.05	70.24	100	70.12	69.86	69.67	69.98	99.39	61.56
Bdellovibrio_sp_MYbb11	94.02	57.68	56.43	71.1	70.1	98.91	70.11	73.41	68.7	94.53	98.93	82.31	57.17	82.53	70.12	100	93.99	73.17	94.41	70.08	62.21
Bdellovibrio_sp_MYbb2	98.73	57.52	56.35	70.95	69.92	94.23	69.92	73.33	68.73	94.6	94.13	82.13	56.91	82.21	69.86	93.99	100	72.98	96.39	69.9	62.17
Bdellovibrio_sp_MYbb4	72.94	57.39	56.71	70.77	69.73	73.33	69.77	73.43	68.76	73.24	73.33	73.48	57.07	73.26	69.67	73.17	72.98	100	73.12	69.7	62.65
Bdellovibrio_sp_MYbb5	96.51	57.38	56.45	70.97	69.93	94.56	69.93	73.47	68.63	94.92	94.53	82.32	56.95	82.34	69.98	94.41	96.39	73.12	100	70.01	62
Bdellovibrio_sp_MYbb7	69.82	57.28	56.29	71.51	82.74	70.14	82.76	69.49	66.7	69.95	70.06	70.48	56.92	70.23	99.39	70.08	69.9	69.7	70.01	100	61.59
Bdellovibrio_sp_ZFWA1	62.26	57.33	56.62	62.37	61.47	62.17	61.48	62.62	61.59	62.11	62.21	62.53	56.91	62.39	61.56	62.21	62.17	62.65	62	61.59	100
